# Physiological analysis of the mechanism of Ci transcription factor activation through multiple Fused phosphorylation sites in Hedgehog signal transduction

**DOI:** 10.1101/2025.01.24.634727

**Authors:** Hoyon Kim, Jamie Little, Jason Li, Bryna Patel, Daniel Kalderon

## Abstract

Hedgehog (Hh) proteins elicit dose-dependent transcriptional responses by binding Patched receptors to activate transmembrane Smoothened (Smo) proteins. Activated Smo inhibits Ci/Gli transcription factor phosphorylation by Protein Kinase A (PKA) and consequent proteolytic processing to repressor forms; it also promotes nuclear transport and activity of full-length Ci/Gli proteins to induce Hh target genes. Smo-activated Fused (Fu) kinase drives Ci activation in Drosophila, while Suppressor of Fused (Su(fu)) counters full-length Ci/Gli activity and stabilizes full-length Ci/Gli by direct binding to at least three surfaces. Here, we used CRISPR-generated designer *ci* alleles to investigate alterations to Fu phosphorylation sites and to regions around Ci-Su(fu) interfaces under physiological conditions in Drosophila imaginal wing discs. Surprisingly, we identified alterations that activate Ci without significant loss of stabilization by Su(fu) and contributions of multiple Fu target sites to Ci activation in the absence of Su(fu), suggesting that the affected sites mediate Ci activation by regulating Ci-Ci, rather than Ci-Su(fu) interactions. We propose that those interactions maintain full-length Ci in a closed conformation that also facilitates, and is stabilized by, cooperative Ci-Su(fu) binding. Access to binding partners necessary for Ci activation is promoted through phosphorylation of at least four Fu sites on Ci, likely by directly disrupting Ci-Ci contacts and one Ci-Su(fu) interface without substantial Ci-Su(fu) dissociation, contrary to previous proposals. We also found that the Ci binding partner, Costal 2 (Cos2), which silences Ci in the absence of Hh, can facilitate Ci activation by Fu kinase.
