## Supplementary material for "Physiological analysis of the mechanism of Ci transcription factor activation through multiple Fused phosphorylation sites in Hedgehog signal transduction": Raw & processed data by Figure: Figure S4.xlsx

### Sheet: Figure S4L
		Fold change Mean	SEM	N	P-value to Ci-A1A2
1 copy	WT	1	N/A	N/A	0.0003
	A1A2	0.769798	0.055878	29	N/A
	Su(fu)-WT	0.657956	0.0475961	16	0.1351
	Su(fu)-5A	0.6556	0.0713164	27	0.2134
	mSufu	0.909076	0.0822568	20	0.1701
2 copies	WT	1	N/A	N/A	0.0295
	A1A2	0.898441	0.0424945	17	N/A
	Su(fu)-WT	0.689426	0.0403389	3	0.0091
	Su(fu)-5A	0.820177	0.0685564	22	0.3389
	Su(fu)-5A + gCosAA	0.877368	0.0444827	36	0.7335
	mSufu	0.871256	0.0563441	28	0.702
	mSufu+gCosAA	1.11087	0.0559758	15	0.0056

### Sheet: 1 copy Ptc-lacZ raw
A1A2								UAS-Su(fu)-WT								UAS-Su(fu)-5A								UAS-mSufu
	AP border	Control AP border	Ratio	Mean	SEM	N			AP border	Control AP border	Ratio	Mean	SEM	N			AP border	Control AP border	Ratio	Mean	SEM	N			AP border	Control AP border	Ratio	Mean	SEM	N
disc 1	15614.7	43700.5	0.357311	0.769798	0.055878	29		disc 1	21195.1	43257.9	0.489971	0.657956	0.0475961	16		disc 1	40751.2	28376.1	1.43611	0.6556	0.0713164	27		disc 1	41697.7	28376.1	1.46946	0.909076	0.0822568	20
disc 2	15734.4	43700.5	0.360051					disc 2	16788.9	43257.9	0.388112					disc 2	8721.94	28376.1	0.307369					disc 2	19045.8	28376.1	0.671192
disc 3	26204.6	43700.5	0.599641					disc 3	20453.8	38428.9	0.532252					disc 3	11752.4	28376.1	0.414167					disc 3	27126.6	28376.1	0.955966
disc 4	23792.4	43700.5	0.544441					disc 4	30187.8	38428.9	0.78555					disc 4	11217.4	28376.1	0.395311					disc 4	20482.3	28376.1	0.721814
disc 5	20488.7	43700.5	0.468845					disc 5	15289.7	35081.4	0.435836					disc 5	15226.6	28376.1	0.536597					disc 5	24828.9	28376.1	0.874994
disc 6	33493.1	43700.5	0.766424					disc 6	17779.8	35081.4	0.506816					disc 6	9813.77	28376.1	0.345846					disc 6	41834.7	21991.1	1.90235
disc 7	37844.3	43700.5	0.865992					disc 7	20103.6	35081.4	0.573056					disc 7	13385.7	28376.1	0.471725					disc 7	13487.1	21991.1	0.6133
disc 8	18814.9	43700.5	0.430541					disc 8	18780	35081.4	0.535328					disc 8	41923.3	21991.1	1.90638					disc 8	12797.9	21991.1	0.581957
disc 9	17461.1	43700.5	0.399563					disc 9	18934.2	35081.4	0.539721					disc 9	8093.45	21991.1	0.368034					disc 9	14988.7	21991.1	0.681583
disc 10	29430.3	43700.5	0.673455					disc 10	22798.3	35081.4	0.649868					disc 10	9008.29	21991.1	0.409634					disc 10	7507.01	21991.1	0.341366
disc 11	23046.6	39192.2	0.588041					disc 11	25820.3	33246.7	0.776626					disc 11	12005.1	21991.1	0.545908					disc 11	40082.1	35763	1.12077
disc 12	23508.4	39192.2	0.599824					disc 12	29865.9	33246.7	0.89831					disc 12	12810.8	21991.1	0.582544					disc 12	36452.3	35763	1.01927
disc 13	21750.9	39192.2	0.554981					disc 13	34517.3	33246.7	1.03822					disc 13	7607.02	21991.1	0.345914					disc 13	27561	35763	0.770658
disc 14	33319.1	23659.4	1.40828					disc 14	24649	33246.7	0.741396					disc 14	39968.9	35763	1.11761					disc 14	38274	40094.1	0.954603
disc 15	31134	23659.4	1.31592					disc 15	25868.9	36897.9	0.701094					disc 15	15765.1	35763	0.440821					disc 15	35771.4	40094.1	0.892185
disc 16	30546.3	23659.4	1.29108					disc 16	34504.8	36897.9	0.935142					disc 16	13916.9	35763	0.389144					disc 16	17676.9	40094.1	0.440886
disc 17	19409.1	33348	0.582016													disc 17	13256.3	35763	0.37067					disc 17	55733.8	38095.6	1.463
disc 18	22269.2	33348	0.667782													disc 18	27622	35763	0.772363					disc 18	33568.9	38095.6	0.881177
disc 19	18338.1	33348	0.549899													disc 19	20016.2	35763	0.559691					disc 19	35859.1	38095.6	0.941295
disc 20	19277.1	23307.2	0.827085													disc 20	37966	40094.1	0.946922					disc 20	33664.5	38095.6	0.883687
disc 21	20460.7	23307.2	0.877869													disc 21	36512.1	40094.1	0.910661
disc 22	17005.2	23307.2	0.729612													disc 22	27281.8	40094.1	0.680444
disc 23	20918.3	23307.2	0.897503													disc 23	23002.3	40094.1	0.573707
disc 24	17237.2	23307.2	0.739563													disc 24	18278.4	40094.1	0.455888
disc 25	33543.2	25712.4	1.30455													disc 25	37614.8	38095.6	0.98738
disc 26	25656.8	25712.4	0.997835													disc 26	26914.9	38095.6	0.70651
disc 27	20252.3	25712.4	0.787645													disc 27	27575.8	38095.6	0.723859
disc 28	24605.9	25712.4	0.956966
disc 29	30376.9	25712.4	1.18141

### Sheet: 2 copy Ptc-lacZ raw
A1A2								UAS-Su(fu)-WT								UAS-Su(fu)-5A								UAS-Su(fu)-5A + gCosAA								UAS-mSufu								UAS-mSufu + gCosAA
	AP border	Control AP border	Ratio	Mean	SEM	N			AP border	Control AP border	Ratio	Mean	SEM	N			AP border	Control AP border	Ratio	Mean	SEM	N			AP border	Control AP border	Ratio	Mean	SEM	N			AP border	Control AP border	Ratio	Mean	SEM	N			AP border	Control AP border	Ratio	Mean	SEM	N
disc 1	40361.5	33841.7	1.19266	0.898441	0.0424945	17		disc 1	12138.8	19620.6	0.618678	0.689426	0.0403389	3		disc 1	27258.8	35151.9	0.775457	0.820177	0.0685564	22		disc 1	37095	35308.4	1.0506	0.877368	0.0444827	36		disc 1	27258.8	35151.9	0.775457	0.871256	0.0563441	28		disc 1	46333.7	35029.2	1.32271	1.11087	0.0559758	15
disc 2	24581.9	33841.7	0.72638					disc 2	14879.9	19620.6	0.758381					disc 2	18158.4	35151.9	0.516569					disc 2	33933.7	35308.4	0.961066					disc 2	18158.4	35151.9	0.516569					disc 2	39936.9	35029.2	1.1401
disc 3	38498.8	33841.7	1.13762					disc 3	22992.4	33263.5	0.691219					disc 3	35815.7	35151.9	1.01888					disc 3	30411.8	35308.4	0.86132					disc 3	35815.7	35151.9	1.01888					disc 3	46736	35029.2	1.3342
disc 4	40286.7	36583.9	1.10122													disc 4	23123.7	35151.9	0.657821					disc 4	26788	35308.4	0.758685					disc 4	23123.7	35151.9	0.657821					disc 4	41491.7	30574.1	1.35709
disc 5	31693.1	36583.9	0.866314													disc 5	36197.5	35151.9	1.02974					disc 5	38504	35029.2	1.0992					disc 5	36197.5	35151.9	1.02974					disc 5	32597.9	30574.1	1.06619
disc 6	39359.7	41276.8	0.953555													disc 6	42253.4	33682.8	1.25445					disc 6	23965.5	35029.2	0.684157					disc 6	42253.4	33682.8	1.25445					disc 6	26629.9	30574.1	0.870997
disc 7	32548.4	41276.8	0.788539													disc 7	42904.9	33682.8	1.27379					disc 7	40905.9	30574.1	1.33793					disc 7	42904.9	33682.8	1.27379					disc 7	29940.7	30574.1	0.979284
disc 8	36532.6	41276.8	0.885062													disc 8	35850.1	33682.8	1.06435					disc 8	28801.9	30574.1	0.942035					disc 8	35850.1	33682.8	1.06435					disc 8	29302.8	30574.1	0.958418
disc 9	26202.2	41276.8	0.634793													disc 9	35850.2	33682.8	1.06435					disc 9	21711	30574.1	0.71011					disc 9	35850.2	33682.8	1.06435					disc 9	39282.2	30036.9	1.3078
disc 10	30716.2	41276.8	0.744152													disc 10	28738.2	33682.8	0.853203					disc 10	22972.9	30574.1	0.751385					disc 10	28738.2	33682.8	0.853203					disc 10	25377.9	30036.9	0.844891
disc 11	29944.4	41276.8	0.725454													disc 11	34121.3	33682.8	1.01302					disc 11	16553.1	30574.1	0.54141					disc 11	34121.3	33682.8	1.01302					disc 11	23060.3	30036.9	0.767734
disc 12	33385.3	41276.8	0.808814													disc 12	44079	33682.8	1.30865					disc 12	40780.5	30036.9	1.35768					disc 12	44079	33682.8	1.30865					disc 12	28734.3	30036.9	0.956635
disc 13	40342.4	33970.9	1.18756													disc 13	25753.7	33682.8	0.764597					disc 13	22587	30036.9	0.751977					disc 13	25753.7	33682.8	0.764597					disc 13	38116.3	32271.6	1.18111
disc 14	29119.6	33970.9	0.857193													disc 14	23486	33682.8	0.69727					disc 14	22088.4	30036.9	0.735376					disc 14	23486	33682.8	0.69727					disc 14	34989.1	32271.6	1.08421
disc 15	28380	33970.9	0.835421													disc 15	40583.8	29778.8	1.36284					disc 15	29532.9	30036.9	0.983223					disc 15	40583.8	29778.8	1.36284					disc 15	48136.9	32271.6	1.49161
disc 16	26299.7	33970.9	0.774185													disc 16	11538.9	29778.8	0.387487					disc 16	28264.6	30036.9	0.940996					disc 16	11538.9	29778.8	0.387487
disc 17	35825.3	33970.9	1.05459													disc 17	15065.2	29778.8	0.505903					disc 17	28384.6	30036.9	0.944993					disc 17	15065.2	29778.8	0.505903
																disc 18	21532.6	29778.8	0.723085					disc 18	40967.7	32271.6	1.26946					disc 18	21532.6	29778.8	0.723085
																disc 19	12920.3	29778.8	0.433874					disc 19	36620.6	32271.6	1.13476					disc 19	14053	34927.1	0.402353
																disc 20	13308.7	29778.8	0.446918					disc 20	42411.9	32271.6	1.31421					disc 20	25360.6	34927.1	0.726101
																disc 21	13375.1	29778.8	0.449147					disc 21	40484.6	32271.6	1.25449					disc 21	31499.6	34927.1	0.901866
																disc 22	13176.5	29778.8	0.442481					disc 22	40687.9	40176.1	1.01274					disc 22	13819.7	34927.1	0.395673
																								disc 23	14882.8	40176.1	0.37044					disc 23	25852.8	34927.1	0.740192
																								disc 24	23085.9	40176.1	0.574617					disc 24	20464.7	34927.1	0.585926
																								disc 25	43098.1	40176.1	1.07273					disc 25	44159.2	32223.6	1.3704
																								disc 26	32596.9	40176.1	0.811351					disc 26	37050.9	32223.6	1.14981
																								disc 27	33515.8	40176.1	0.834223					disc 27	31491.8	32223.6	0.977292
																								disc 28	32365.9	40176.1	0.8056					disc 28	28165.8	32223.6	0.874075
																								disc 29	25707.2	40176.1	0.639864
																								disc 30	23780.5	40176.1	0.591906
																								disc 31	18220.1	40176.1	0.453506
																								disc 32	41501.3	31441.4	1.31996
																								disc 33	21920.8	31441.4	0.697198
																								disc 34	19703.3	31441.4	0.626669
																								disc 35	16830.7	31441.4	0.535303
																								disc 36	26853.7	31441.4	0.854087
